# The expression of integron arrays is shaped by the translation rate of cassettes

**DOI:** 10.1101/2024.03.26.586746

**Authors:** André Carvalho, Alberto Hipólito, Filipa Trigo da Roza, Lucía García-Pastor, Ester Vergara, Aranzazu Buendía, Teresa García-Seco, José Antonio Escudero

## Abstract

Integrons are key elements in the rise and spread of multidrug resistance in Gram-negative bacteria. These genetic platforms capture cassettes containing promoterless genes and stockpile them in arrays of variable length. In the current integron model, expression of cassettes is granted by the Pc promoter in the platform and is assumed to decrease as a function of its distance. Here we explored this model using a large collection of 136 antibiotic resistance cassettes and show that the effect of distance is in fact negligible. Instead, cassettes have a strong impact in the expression of downstream genes because their translation rate affects the stability of the whole polycistronic mRNA molecule. Hence, poorly translated cassettes decrease the expression and resistance phenotype of cassettes downstream. Our data puts forward a novel integron model in which expression is contingent on the translation of cassettes upstream, rather than on the distance to the Pc.
