## Supplementary Table 1 for "The expression of integron arrays is shaped by the translation rate of cassettes"

### Sheet: Strains and plasmids
All strains used in this study are E. coli MG1655. Strains from the pMBA collection used in figures 2A and 3A are listed below (see also Supplementary Table 1 and 2 in Hipólito et al., 2023).
	Strain	Background	pMBA plasmid	Plasmid construction	Source
	A249	E. coli MG1655	empty vector		(Hipólito et al., 2023, 2022)
	A480	E. coli MG1655	∆Pc	Deletion of Pc by inverted PCR of pMBA empty vector with primers 314 and 315	This study
	C376	E. coli MG1655	∆Pc aacA43	Deletion of Pc by inverted PCR of pMBA-aacA43 with primers 314 and 315	This study
	A485	E. coli MG1655	∆Pc dfrB4	Deletion of Pc by inverted PCR of pMBA-dfrB4 with primers 314 and 315	This study
	C372	E. coli MG1655	∆Pc aadB	Deletion of Pc by inverted PCR of pMBA-aadB with primers 314 and 315	This study
	A497	E. coli MG1655	∆Pc dfrA15	Deletion of Pc by inverted PCR of pMBA-dfrA15 with primers 314 and 315	This study
	C374	E. coli MG1655	∆Pc dfrA1	Deletion of Pc by inverted PCR of pMBA-dfrA1 with primers 314 and 315	This study
	C373	E. coli MG1655	∆Pc dfrA17	Deletion of Pc by inverted PCR of pMBA-dfrA17 with primers 314 and 315	This study
	C365	E. coli MG1655	∆Pc aacA52	Deletion of Pc by inverted PCR of pMBA-aacA52 with primers 314 and 315	This study
	C371	E. coli MG1655	∆Pc aacA17	Deletion of Pc by inverted PCR of pMBA-aacA17 with primers 314 and 315	This study
	C375	E. coli MG1655	∆Pc aacA8	Deletion of Pc by inverted PCR of pMBA-aacA8 with primers 314 and 315	This study
	C455	E. coli MG1655	∆Pc qacE	Deletion of Pc by inverted PCR of pMBA-qacE with primers 314 and 315	This study
	C456	E. coli MG1655	∆Pc ereA2	Deletion of Pc by inverted PCR of pMBA-ereA2 with primers 314 and 315	This study
	C457	E. coli MG1655	∆Pc ereA3	Deletion of Pc by inverted PCR of pMBA-ereA3 with primers 314 and 315	This study
	C447	E. coli MG1655	aacA35 ∆attC	Deletion of attC by inverted PCR of pMBA-aacA35 with primers 325 and 1316	This study
	C450	E. coli MG1655	aacA54 ∆attC	Deletion of attC by inverted PCR of pMBA-aacA54 with primers 325 and 1313	This study
	C452	E. coli MG1655	aacA27 ∆attC	Deletion of attC by inverted PCR of pMBA-aacA27 with primers 325 and 1312	This study
	C451	E. coli MG1655	aacA59 ∆attC	Deletion of attC by inverted PCR of pMBA-aacA59 with primers 325 and 1314	This study
	C446	E. coli MG1655	aacA38 ∆attC	Deletion of attC by inverted PCR of pMBA-aacA38 with primers 325 and 1317	This study
	A482	E. coli MG1655	dfrA12 ∆attC	Deletion of attC by inverted PCR of pMBA-dfrA12 with primers 325 and 327	This study
	A483	E. coli MG1655	dfrA21 ∆attC	Deletion of attC by inverted PCR of pMBA-dfrA21 with primers 325 and 328	This study
	C445	E. coli MG1655	aacA45 ∆attC	Deletion of attC by inverted PCR of pMBA-aacA45 with primers 325 and 1318	This study
	C449	E. coli MG1655	blaOXA-46 ∆attC	Deletion of attC by inverted PCR of pMBA-blaOXA-46 with primers 325 and 1311	This study
	C448	E. coli MG1655	aacC11 ∆attC	Deletion of attC by inverted PCR of pMBA-aacC11 with primers 325 and 1315	This study
	C357	E. coli MG1655	aacA54 RBSAGGAGG	Backbone amplification of pMBA-aacA54 with primers 95 and 1310; Amplification of aacA54 with primers 1309 and 117. Assembly of the two fragments with Gibson	This study
	C827	E. coli MG1655	aacA54 ∆4-93	Deletion of 90bp in CDS of aacA54 by inverted PCR of pMBA-aacA54 with primers 1478 and 1479	This study
	C821	E. coli MG1655	aacA54 ∆94-183	Deletion of 90bp in CDS of aacA54 by inverted PCR of pMBA-aacA54 with primers 1480 and 1481	This study
	C822	E. coli MG1655	aacA54 ∆184-273	Deletion of 90bp in CDS of aacA54 by inverted PCR of pMBA-aacA54 with primers 1482 and 1483	This study
	C823	E. coli MG1655	aacA54 ∆274-363	Deletion of 90bp in CDS of aacA54 by inverted PCR of pMBA-aacA54 with primers 1484 and 1485	This study
	C824	E. coli MG1655	aacA54 ∆364-453	Deletion of 90bp in CDS of aacA54 by inverted PCR of pMBA-aacA54 with primers 1486 and 1487	This study
	C825	E. coli MG1655	aacA54 ∆454-552	Deletion of 90bp in CDS of aacA54 by inverted PCR of pMBA-aacA54 with primers 1488 and 1489	This study
	C344	E. coli MG1655	aacA54 ∆3’ UTR	Deletion of 3'UTR by inverted PCR of pMBA-aacA54 with primers 1296 and 1297	This study
	C174	E. coli MG1655	aacA54 ∆8nt hairpin 3’ UTR	Deletion of 8bp in the 3'UTR by inverted PCR of pMBA-aacA54 with primers 1294 and 1295	This study
	C368	E. coli MG1655	aacA54 RBSAGGAGG ∆3’ UTR	Deletion of 3'UTR by inverted PCR of pMBA-aacA54AGGAGG with primers 1296 and 1297	This study
	C826	E. coli MG1655	aacA54 3' translated	Deletion of 2 bp of the canonical stop codon of aacA54, which results in extends translation through the 3' region until the start of attC. This was achieved with an inverted PCR of pMBA-aacA54 with primers 1490 and 1491	This study
	C145	E. coli MG1655	aacA52 + 3’ UTR aacA54	Backbone amplification of pMBA-aacA52 with primers 95 and 1274; Amplification of the 3'UTR of aacA54 with primers 1095 and 117. Assembly of the two fragments with Gibson	This study
	C148	E. coli MG1655	aacA52-attCaacA54	Backbone amplification of pMBA-aacA52 with primers 95 and 1093; Amplification of the attC of aacA54 with primers 1094 and 117. Assembly of the two fragments with Gibson	This study
	C842	E. coli MG1655	aacA54 met::stop	Inverted PCR of pMBA-aacA54 with primers 1516 and 1517 which include the TAG stop codon.	This study
	C851	E. coli MG1655	aacA54 50%::stop	Inverted PCR of pMBA-aacA54 with primers 1518 and 1519 which include the TAG stop codon.	This study
	C843	E. coli MG1655	arr7 met::stop	Inverted PCR of pMBA-arr7 with primers 1520 and 1521 which include the TAG stop codon.	This study
	C852	E. coli MG1655	arr7 50%::stop	Inverted PCR of pMBA-arr7 with primers 1522 and 1523 which include the TAG stop codon.	This study
	C844	E. coli MG1655	dfrA21 met::stop	Inverted PCR of pMBA-dfrA21 with primers 1524 and 1525 which include the TAG stop codon.	This study
	C853	E. coli MG1655	dfrA21 50%::stop	Inverted PCR of pMBA-dfrA21 with primers 1526 and 1527 which include the TAG stop codon.	This study
	C845	E. coli MG1655	dfrB5 met::stop	Inverted PCR of pMBA-dfrB5 with primers 1528 and 1529 which include the TAG stop codon.	This study
	C854	E. coli MG1655	dfrB5 50%::stop	Inverted PCR of pMBA-dfrB5 with primers 1530 and 1531 which include the TAG stop codon.	This study
	C846	E. coli MG1655	catB6 met::stop	Inverted PCR of pMBA-catB6 with primers 1532 and 1533 which include the TAG stop codon.	This study
	C855	E. coli MG1655	catB6 50%::stop	Inverted PCR of pMBA-catB6 with primers 1534 and 1535 which include the TAG stop codon.	This study
	C847	E. coli MG1655	aadA10 met::stop	Inverted PCR of pMBA-aadA10 with primers 1536 and 1537 which include the TAG stop codon.	This study
	C856	E. coli MG1655	aadA10 50%::stop	Inverted PCR of pMBA-aadA10 with primers 1538 and 1539 which include the TAG stop codon.	This study
	B946	E. coli MG1655	ereA2 met::stop	Inverted PCR of pMBA-ereA2 with primers 1052 and 1053 which include the TAG stop codon.	This study
	C857	E. coli MG1655	ereA2 50%::stop	Inverted PCR of pMBA-ereA2 with primers 1544 and 1545 which include the TAG stop codon.	This study
	C848	E. coli MG1655	blaVIM-1 met::stop	Inverted PCR of pMBA-blaVIM-1 with primers 1540 and 1541 which include the TAG stop codon.	This study
	C858	E. coli MG1655	blaVIM-1 50%::stop	Inverted PCR of pMBA-blaVIM-1 with primers 1542 and 1543 which include the TAG stop codon.	This study
	C850	E. coli MG1655	aacA43 met::stop	Inverted PCR of pMBA-aacA43 with primers 1554 and 1555 which include the TAG stop codon.	This study
	C860	E. coli MG1655	aacA43 50%::stop	Inverted PCR of pMBA-aadA10 with primers 1556 and 1557 which include the TAG stop codon.	This study
	C135	E. coli MG1655	aacA54-blaVIM-1	Backbone amplification of pMBA-aacA54 with primers 95 and 1079; Amplification of blaVIM-1 in pMBA-blaVIM-1with primers 1082 and 117. Assembly of the two fragments with Gibson	This study
	C164	E. coli MG1655	aacA61-blaVIM-1	Backbone amplification of pMBA-aacA61 with primers 95 and 1288; Amplification of blaVIM-1 in pMBA-blaVIM-1with primers 1082 and 117. Assembly of the two fragments with Gibson	This study
	C159	E. coli MG1655	aacA8-blaVIM-1	Backbone amplification of pMBA-aacA8 with primers 95 and 1283; Amplification of blaVIM-1 in pMBA-blaVIM-1with primers 1082 and 117. Assembly of the two fragments with Gibson	This study
	C137	E. coli MG1655	aacA54-catB3	Backbone amplification of pMBA-aacA54 with primers 95 and 1079; Amplification of catB3 in pMBA-catB3 with primers 1081 and 117. Assembly of the two fragments with Gibson	This study
	C168	E. coli MG1655	aacA61-catB3	Backbone amplification of pMBA-aacA61 with primers 95 and 1288; Amplification of catB3 in pMBA-catB3 with primers 1081 and 117. Assembly of the two fragments with Gibson	This study
	C155	E. coli MG1655	aacA8-catB3	Backbone amplification of pMBA-aacA8 with primers 95 and 1283; Amplification of catB3 in pMBA-catB3 with primers 1081 and 117. Assembly of the two fragments with Gibson	This study
	A223	E. coli MG1655	dfrA1		(Hipólito et al., 2023)
	A224	E. coli MG1655	dfrA5		(Hipólito et al., 2023)
	A225	E. coli MG1655	dfrA6		(Hipólito et al., 2023)
	A226	E. coli MG1655	dfrA7		(Hipólito et al., 2023)
	A241	E. coli MG1655	dfrA12		(Hipólito et al., 2023)
	A227	E. coli MG1655	dfrA14		(Hipólito et al., 2023)
	A228	E. coli MG1655	dfrA15		(Hipólito et al., 2023)
	A229	E. coli MG1655	dfrA16		(Hipólito et al., 2023)
	A230	E. coli MG1655	dfrA17		(Hipólito et al., 2023)
	A231	E. coli MG1655	dfrA21		(Hipólito et al., 2023)
	A500	E. coli MG1655	dfrA22		(Hipólito et al., 2023)
	A232	E. coli MG1655	dfrA25		(Hipólito et al., 2023)
	A233	E. coli MG1655	dfrA27		(Hipólito et al., 2023)
	A613	E. coli MG1655	dfrA29		(Hipólito et al., 2023)
	A248	E. coli MG1655	dfrA30		(Hipólito et al., 2023)
	A234	E. coli MG1655	dfrA31		(Hipólito et al., 2023)
	A235	E. coli MG1655	dfrA34		(Hipólito et al., 2023)
	A242	E. coli MG1655	dfrA35		(Hipólito et al., 2023)
	A236	E. coli MG1655	dfrB1		(Hipólito et al., 2023)
	A245	E. coli MG1655	dfrB2		(Hipólito et al., 2023)
	A246	E. coli MG1655	dfrB3		(Hipólito et al., 2023)
	A237	E. coli MG1655	dfrB4		(Hipólito et al., 2023)
	A238	E. coli MG1655	dfrB5		(Hipólito et al., 2023)
	A239	E. coli MG1655	dfrB6		(Hipólito et al., 2023)
	A240	E. coli MG1655	dfrB7		(Hipólito et al., 2023)
	A247	E. coli MG1655	dfrB8		(Hipólito et al., 2023)
	A243	E. coli MG1655	dfrB9		(Hipólito et al., 2023)
	A390	E. coli MG1655	blaBEL1		(Hipólito et al., 2023)
	A380	E. coli MG1655	blaGES1		(Hipólito et al., 2023)
	A387	E. coli MG1655	blaIMP2		(Hipólito et al., 2023)
	A383	E. coli MG1655	blaIMP31		(Hipólito et al., 2023)
	A441	E. coli MG1655	blaOXA1		(Hipólito et al., 2023)
	A373	E. coli MG1655	blaOXA2		(Hipólito et al., 2023)
	A381	E. coli MG1655	blaOXA5		(Hipólito et al., 2023)
	A384	E. coli MG1655	blaOXA9		(Hipólito et al., 2023)
	A374	E. coli MG1655	blaOXA10		(Hipólito et al., 2023)
	A385	E. coli MG1655	blaOXA20		(Hipólito et al., 2023)
	A382	E. coli MG1655	blaOXA21		(Hipólito et al., 2023)
	A395	E. coli MG1655	blaOXA46		(Hipólito et al., 2023)
	A375	E. coli MG1655	blaOXA118		(Hipólito et al., 2023)
	A391	E. coli MG1655	blaOXA129		(Hipólito et al., 2023)
	A376	E. coli MG1655	blaOXA198		(Hipólito et al., 2023)
	A392	E. coli MG1655	blaPBL1		(Hipólito et al., 2023)
	A388	E. coli MG1655	blaVIM1		(Hipólito et al., 2023)
	A396	E. coli MG1655	blaVIM2		(Hipólito et al., 2023)
	A389	E. coli MG1655	blaVIM7		(Hipólito et al., 2023)
	A327	E. coli MG1655	aacA2		(Hipólito et al., 2023)
	A266	E. coli MG1655	aacA3		(Hipólito et al., 2023)
	A328	E. coli MG1655	aacA4		(Hipólito et al., 2023)
	A267	E. coli MG1655	aacA7		(Hipólito et al., 2023)
	A268	E. coli MG1655	aacA8		(Hipólito et al., 2023)
	A263	E. coli MG1655	aacA16		(Hipólito et al., 2023)
	A543	E. coli MG1655	aacA17		(Hipólito et al., 2023)
	A264	E. coli MG1655	aacA27		(Hipólito et al., 2023)
	A256	E. coli MG1655	aacA28		(Hipólito et al., 2023)
	A257	E. coli MG1655	aacA29		(Hipólito et al., 2023)
	A270	E. coli MG1655	aacA30		(Hipólito et al., 2023)
	B657	E. coli MG1655	aacA31		(Hipólito et al., 2023)
	A272	E. coli MG1655	aacA34		(Hipólito et al., 2023)
	A329	E. coli MG1655	aacA35		(Hipólito et al., 2023)
	A258	E. coli MG1655	aacA37		(Hipólito et al., 2023)
	A603	E. coli MG1655	aacA38		(Hipólito et al., 2023)
	A273	E. coli MG1655	aacA42		(Hipólito et al., 2023)
	C117	E. coli MG1655	aacA43		(Hipólito et al., 2023)
	A265	E. coli MG1655	aacA45		(Hipólito et al., 2023)
	A274	E. coli MG1655	aacA47		(Hipólito et al., 2023)
	A259	E. coli MG1655	aacA48		(Hipólito et al., 2023)
	B656	E. coli MG1655	aacA49		(Hipólito et al., 2023)
	A260	E. coli MG1655	aacA50		(Hipólito et al., 2023)
	A261	E. coli MG1655	aacA51		(Hipólito et al., 2023)
	A326	E. coli MG1655	aacA52		(Hipólito et al., 2023)
	B655	E. coli MG1655	aacA54		(Hipólito et al., 2023)
	A262	E. coli MG1655	aacA56		(Hipólito et al., 2023)
	A303	E. coli MG1655	aacA59		(Hipólito et al., 2023)
	A302	E. coli MG1655	aacA61		(Hipólito et al., 2023)
	A566	E. coli MG1655	aacA64		(Hipólito et al., 2023)
	A331	E. coli MG1655	aacAX		(Hipólito et al., 2023)
	A308	E. coli MG1655	aacC1		(Hipólito et al., 2023)
	A304	E. coli MG1655	aacC2		(Hipólito et al., 2023)
	B625	E. coli MG1655	aacC3		(Hipólito et al., 2023)
	A320	E. coli MG1655	aacC4		(Hipólito et al., 2023)
	A305	E. coli MG1655	aacC5		(Hipólito et al., 2023)
	A306	E. coli MG1655	aacC6		(Hipólito et al., 2023)
	A332	E. coli MG1655	aacC11		(Hipólito et al., 2023)
	A309	E. coli MG1655	aacC13		(Hipólito et al., 2023)
	A311	E. coli MG1655	aadA1		(Hipólito et al., 2023)
	A333	E. coli MG1655	aadA2		(Hipólito et al., 2023)
	A319	E. coli MG1655	aadA4		(Hipólito et al., 2023)
	A313	E. coli MG1655	aadA5		(Hipólito et al., 2023)
	A321	E. coli MG1655	aadA6		(Hipólito et al., 2023)
	A397	E. coli MG1655	aadA7		(Hipólito et al., 2023)
	A315	E. coli MG1655	aadA10		(Hipólito et al., 2023)
	A312	E. coli MG1655	aadA11		(Hipólito et al., 2023)
	A322	E. coli MG1655	aadA13		(Hipólito et al., 2023)
	A316	E. coli MG1655	aadA16		(Hipólito et al., 2023)
	A318	E. coli MG1655	aadA24		(Hipólito et al., 2023)
	A604	E. coli MG1655	aadA28		(Hipólito et al., 2023)
	A314	E. coli MG1655	aadA29		(Hipólito et al., 2023)
	A398	E. coli MG1655	aadA34		(Hipólito et al., 2023)
	A292	E. coli MG1655	aadB		(Hipólito et al., 2023)
	A442	E. coli MG1655	aphA15		(Hipólito et al., 2023)
	C116	E. coli MG1655	aphA16		(Hipólito et al., 2023)
	A293	E. coli MG1655	sat2		(Hipólito et al., 2023)
	A368	E. coli MG1655	arr2		(Hipólito et al., 2023)
	A334	E. coli MG1655	arr5		(Hipólito et al., 2023)
	A363	E. coli MG1655	arr6		(Hipólito et al., 2023)
	A440	E. coli MG1655	arr7		(Hipólito et al., 2023)
	A364	E. coli MG1655	arr8b		(Hipólito et al., 2023)
	A335	E. coli MG1655	catB2		(Hipólito et al., 2023)
	A336	E. coli MG1655	catB3		(Hipólito et al., 2023)
	A365	E. coli MG1655	catB5		(Hipólito et al., 2023)
	A625	E. coli MG1655	catB6		(Hipólito et al., 2023)
	A393	E. coli MG1655	catB10		(Hipólito et al., 2023)
	A338	E. coli MG1655	ereA2		(Hipólito et al., 2023)
	A423	E. coli MG1655	ereA3		(Hipólito et al., 2023)
	A657	E. coli MG1655	fosC2		(Hipólito et al., 2023)
	A339	E. coli MG1655	fosE		(Hipólito et al., 2023)
	A624	E. coli MG1655	fosF		(Hipólito et al., 2023)
	A354	E. coli MG1655	fosG		(Hipólito et al., 2023)
	A355	E. coli MG1655	fosH		(Hipólito et al., 2023)
	A356	E. coli MG1655	fosI		(Hipólito et al., 2023)
	A626	E. coli MG1655	fosK		(Hipólito et al., 2023)
	A621	E. coli MG1655	fosL		(Hipólito et al., 2023)
	A622	E. coli MG1655	fosM		(Hipólito et al., 2023)
	A627	E. coli MG1655	fosN		(Hipólito et al., 2023)
	A337	E. coli MG1655	smr1		(Hipólito et al., 2023)
	A359	E. coli MG1655	smr2		(Hipólito et al., 2023)
	A366	E. coli MG1655	smr3		(Hipólito et al., 2023)
	A367	E. coli MG1655	qacE		(Hipólito et al., 2023)
	B091	E. coli MG1655	qacED-sul1		(Hipólito et al., 2023)
	A323	E. coli MG1655	qacF		(Hipólito et al., 2023)
	A357	E. coli MG1655	qacG		(Hipólito et al., 2023)
	A324	E. coli MG1655	qacH		(Hipólito et al., 2023)
	A623	E. coli MG1655	qacK		(Hipólito et al., 2023)
	A325	E. coli MG1655	qacL		(Hipólito et al., 2023)
	A358	E. coli MG1655	qacM		(Hipólito et al., 2023)

### Sheet: Primers
Primers and probes used in this study
	Name	Sequence (5’ -> 3’)
	92	CTCGATTCTATTAACAAGGG
	95	TTAGGCGTCGACGCTGCA
	117	GCTGCAGCGTCGACGCCTAA
	314	ACGAACCCAGGTAATGCAAGTAGCGTATGC
	315	ACTTGCATTACCTGGGTTCGTGCCTTCATC
	325	GTCGACGCTGCAGCGATT
	327	GCAATCGCTGCAGCGTCGACTTAGCCGTTTCGACGCGCAT
	328	AATCGCTGCAGCGTCGACTTAGCCGTTACGACGCGCAT
	1052	AAAAATAGTAGTGGAGAACGACCAGAACAC
	1053	TCCACTACTATTTTTTATCCTTTCGCGTTTATTGCT
	1079	CGCCCCAGTTAACTGGC
	1081	CTGCCAGTTAACTGGGGCGTTAGACGGCAAAGTCACAGAC
	1082	GCTGCCAGTTAACTGGGGCGTTATGCCGCACCCACCC
	1093	AGCACCGCGCGCACGCTCGT
	1094	ACGAGCGTGCGCGCGGTGCTGCCTAACTGGGCGCTCAACT
	1095	ACGAGCGTGCGCGCGGTGCTGCCTAAAATTGAGGTCAAGG
	1274	TAGGGACAGATGCCAAGGCG
	1283	CGTTTGACATGAGGGGCG
	1288	CGTTCGAGCTAACCGGCCT
	1294	ATCTCGGCGTGTTTTCCTACATCTGTCCCTAGCCTAACTG
	1295	GTAGGAAAACACGCCGAGATG
	1296	TCGAAAGCCAGCGCAATGCTGCCTAACTGGGCGCTCAACT
	1297	AGCATTGCGCTGGCTTTCGA
	1309	AGGAGGCGCCTTATGTACACCAAGAA
	1310	TTCTTGGTGTACATAAGGCGCCTCCTTTGTGCGGCCTAACTTTGTT
	1311	AATCGCTGCAGCGTCGACTTAGTTGGGTGGCAATGCGT
	1312	AATCGCTGCAGCGTCGACTGACGACAGATGCGAAGGCA
	1313	AATCGCTGCAGCGTCGACTAGGGACAGATGCCAAGGCG
	1314	AATCGCTGCAGCGTCGACTTAGGCAGCACTGCGCGAAC
	1315	AATCGCTGCAGCGTCGACTTAGGTGGCGGTACTTGGGT
	1316	AATCGCTGCAGCGTCGACTTAGGCAGCACCGCGCGCAC
	1317	AATCGCTGCAGCGTCGACTTAGGCAGCACAGCGCGCTC
	1318	AATCGCTGCAGCGTCGACTTAGAAGGCGGAGTTCCAGG
	1357	CAGAAATGCCTCGACTTCG
	1478	ACGCCTTATGGAGTGGTGGGGAGGAGAAGA
	1479	CCCACCACTCCATAAGGCGTTGATTTTGTG
	1480	CCACATAGTCCCCTACATCGCAATGCTAGA
	1481	CGATGTAGGGGACTATGTGGGGCCGGTTCA
	1482	AGCAGTAGTAACTGATCCAGGGGTCCGTGG
	1483	CTGGATCAGTTACTACTGCTTGCTCTGCGA
	1484	GGAAGACGAAGTTGAACTCCTGTTCAGTGA
	1485	GGAGTTCAACTTCGTCTTCCCACCATCCAT
	1486	ACGCTCACTGGCCGGGTTCGCACAAGACAA
	1487	CGAACCCGGCCAGTGAGCGTACGAGCGTTG
	1488	TTACGAAAAATAAAATTGAGGTCAAGGCGG
	1489	CTCAATTTTATTTTTCGTAACAGCGGATAG
	1492	CCTATCAAAGATTGGTATAATGCTTGGAAC
	1493	TTATACCAATCTTTGATAGGAGCAGTCTTC
	1494	CAAGTCTTTCAAAGAATCATCCATTTGAAT
	1495	ATGATTCTTTGAAAGACTTGTACTCAATGT
	1516	TCAACGCCTTTAGTACACCAAGAATGCCGCAAT
	1517	TCTTGGTGTACTAAAGGCGTTGATTTTGTGCGG
	1518	AGACGAAACTTAGGATCCAGGGGTCCGTGGCAT
	1519	CCCCTGGATCCTAAGTTTCGTCTTCCCACCATC
	1520	GAACCAACGATAGCCGAATGACTGGATTCCCAC
	1521	AGTCATTCGGCTATCGTTGGTTCCGTCTAGCGA
	1522	CCAAGAGGGGTAGCGCGGTTACATTTACATTGT
	1523	TGTAACCGCGCTACCCCTCTTGGCGTGACAATG
	1524	AGTTAGCCGTTAGAACCCGGAATCGGTCCGCAT
	1525	ATTCCGGGTTCTAACGGCTAACTTTGTTTTAGG
	1526	AGTTGTTTCATAGACGCTGTCACAGGCTATCGC
	1527	GTGACAGCGTCTATGAAACAACTGCACAACCAG
	1528	AGGGTCATAATAGGACCAAGGCAGAAGTGAAGT
	1529	TGCCTTGGTCCTATTATGACCCTTCTTTTGAAT
	1530	TTGGCAAGGCTAGCAGATTGTCGGGTGGTACTG
	1531	CGACAATCTGCTAGCCTTGCCAAGCGGCGCCAG
	1532	GCGATCTCTTTAGGAAAATTACTTTGACAGTCC
	1533	AGTAATTTTCCTAAAGAGATCGCAAAAATTTAT
	1534	GGACGCCTTTTAGCAAAAGGCCGGTGACACCAT
	1535	CGGCCTTTTGCTAAAAGGCGTCCGTTGAACTTG
	1536	GTTAGACATCTAGATAAACACAGTGCCCGCCGA
	1537	CTGTGTTTATCTAGATGTCTAACTTTGTTTTAG
	1538	GCAACATAGCTAGCTTGCCTTGGCCGGTTCGGC
	1539	CCAAGGCAAGCTAGCTATGTTGCCTTGCTTTTG
	1540	TGGAGTCTTGTAGTTAAAAGTTATTAGTAGTTT
	1541	TAACTTTTAACTACAAGACTCCATAGGGGTGGG
	1542	GGTGGCAACGTAGTACGCATCACCGTCGACACG
	1543	GTGATGCGTACTACGTTGCCACCCCAGCCGCCC
	1544	GCTTGCCCCTTAGGTCCTGAAAAATCACGTCAA
	1545	TTTTCAGGACCTAAGGGGCAAGCGACGCCAAAC
	1554	AGGACAATTGTAGATTTATAACATAATTAACAT
	1555	TGTTATAAATCTACAATTGTCCTCGGCGCGAAG
	1556	TAATGGATTATAGGGAAGACTGCTCCTATCAAA
	1557	GCAGTCTTCCCTATAATCCATTACCTTGATAAT
	gfp-qpcr-F	GGTGAAGGTGATGCAACATA
	gfp-qpcr-probe	[6FAM]-ACCTGTTCC-[ZEN]-ATGGCCAACACTTGTCA-[IBFQ]
	gfp-qpcr-R	GAAGACCATACGCGAAAGTAG
	rssA-qpcr-F	ATCTGCGCTGGAAGATTG
	rssA-qpcr-probe	[HEX] -TACGCCTGA-[ZEN]-TGGATCTCTCCTGGCA-[IBFQ]
	rssA-qpcr-R	TTCGCGGTATTGATTGAAGA
